# Pervasive conditional selection of driver mutations and modular epistasis networks in cancer

**DOI:** 10.1101/2022.01.10.475617

**Authors:** Jaime Iranzo, George Gruenhagen, Jorge Calle-Espinosa, Eugene V. Koonin

## Abstract

Cancer driver mutations often display mutual exclusion or co-occurrence, underscoring the key role of epistasis in carcinogenesis. However, estimating the magnitude of epistasis and quantifying its effect on tumor evolution remains a challenge. We developed a method to quantify *COnditional SELection on the Excess of Nonsynonymous Substitutions* (*Coselens*) in cancer genes. *Coselens* infers the number of drivers per gene in different partitions of a cancer genomics dataset using covariance-based mutation models and determines whether coding mutations in a gene affect selection for drivers in any other gene. Using *Coselens*, we identified 296 conditionally selected gene pairs across 16 cancer types in the TCGA dataset. Conditional selection affects 25-50% of driver substitutions in tumors with >2 drivers. Conditionally co-selected genes form modular networks, whose structures challenge the traditional interpretation of within-pathway mutual exclusivity and across-pathway synergy, suggesting a more complex scenario, where gene-specific across-pathway epistasis shapes differentiated cancer subtypes.
