## Supplementary Table S2 for "Pervasive conditional selection of driver mutations and modular epistasis networks in cancer"

cancer_type	split_gene	query_gene	Nd.with	Nd.without	DeltaNd	theta	epistasis_class	qval_Nd.with	qval_Nd.without	qval_DeltaNd	is_RHT_significant_only
LGG	ATRX	TP53	1.01957313798938	0.241321929467183	0.778251	0.704083680713043	facilitation	0	0	2.62511430734482e-25	0
COAD	BMPR2	BRAF	0.701063179077653	0.0541143254259293	0.646949	0.901914479620083	facilitation	1.61782073325539e-11	1.42945438718614e-08	7.87214842356717e-08	0
HNSC	HRAS	CASP8	0.696421116756333	0.0629942624602075	0.633427	0.885142621589384	facilitation	0	0	2.55391854384744e-09	0
UCEC	RB1	PTEN	1.11381541358634	0.529355459809699	0.58446	0.435110661462475	facilitation	0	0	0.0284300033564735	0
GBM	IDH1	TP53	0.837921685864314	0.277500237500651	0.560421	0.592807252028168	facilitation	0	0	0.00919553076482813	0
UCEC	TAF1	PTEN	1.05416061299525	0.49856775695575	0.555593	0.437512911509496	facilitation	0	0	0.000785290029324357	0
SKCM	NF1	MUC17	0.601168907174678	0.0838906662841619	0.517278	0.823464624803181	facilitation	0.000523048283225285	0.0457194427938871	9.00067475353489e-06	0
GBM	ATRX	IDH1	0.524811272968365	0.0161638280551131	0.508647	0.960797486030778	facilitation	0	0.000413482577985125	1.43882645060547e-11	0
UCEC	ARID1A	PTEN	0.861423710263674	0.379242352900518	0.482181	0.471966100905954	facilitation	0	0	2.18246100578501e-09	0
GBM	RB1	TP53	0.747288704502961	0.269476085606313	0.477813	0.559343106026635	facilitation	0	0	0.00417523500773625	0
HNSC	CASP8	FAT1	0.56983661748044	0.0960263490087881	0.47381	0.787436375197203	facilitation	0	0	3.90137374424725e-06	0
UCEC	KRAS	PTEN	0.94733316288616	0.47526313960247	0.47207	0.407950035512369	facilitation	0	0	0.000122143095323173	0
UCEC	PPP2R1A	TP53	0.740884320255211	0.278557610546821	0.462327	0.542105522931748	facilitation	0	0	4.97679090768067e-05	0
LGG	IDH1	TP53	0.635928991157461	0.17631126565515	0.459618	0.655643779043168	facilitation	0	0	9.09975158071325e-08	0
BLCA	RB1	TP53	0.857412675040149	0.407552597148062	0.44986	0.43504292472837	facilitation	0	0	8.17196229147506e-05	0
BRCA	MAP2K4	PIK3CA	0.783998783313121	0.334164571285965	0.449834	0.486995441502456	facilitation	0	0	0.0071967043033156	0
UCEC	KMT2B	PTEN	0.94738049369135	0.499976669480641	0.447404	0.381717969127543	facilitation	0	0	0.00377344658468654	0
STAD	PGM5	ERBB3	0.49171088954469	0.0549575819732888	0.436753	0.858280632143375	facilitation	1.26986596795392e-05	6.43202158738098e-05	0.000571011813113347	0
PAAD	TP53	KRAS	0.823767360869493	0.393713085325018	0.430054	0.432331152133134	facilitation	0	0	0.050409076544702	1
LUAD	POTEG	NAV3	0.506541649224492	0.0851994191611634	0.421342	0.787829277364001	facilitation	0.000165368948226651	0.00993049888073784	0.000481855935076564	0
UCEC	NFE2L2	PTEN	0.955693891794369	0.542273023125977	0.413421	0.342863673396114	facilitation	0	0	0.0930008939365857	1
COAD	RNF43	BRAF	0.465512664629007	0.0577454920908505	0.407767	0.842861058090141	facilitation	4.87871100555518e-10	3.64867525801547e-09	4.3746152345272e-05	0
STAD	BCOR	PIK3CA	0.528405167663325	0.134046542957343	0.394359	0.683675778557782	facilitation	2.81990239437958e-10	0	0.0140634210172245	0
UCEC	PIK3R1	PTEN	0.840508489171422	0.463743150357652	0.376765	0.358059320386331	facilitation	0	0	0.00124638661141837	0
LUAD	ARID1A	NAV3	0.470850516681413	0.0965036445630264	0.374347	0.742606498425838	facilitation	0.000673239855018198	0.00346636015273153	0.0170379215592678	0
BRCA	SPEN	PIK3CA	0.715324070698471	0.341849998747896	0.373474	0.432379657037104	facilitation	4.16123242116064e-15	0	0.169848916268822	1
UCEC	ZFHX3	PTEN	0.871844150049407	0.507818533511947	0.364026	0.328460127012548	facilitation	0	0	0.00789454371277061	0
UCEC	CTNNB1	PTEN	0.850682260149923	0.488302765032887	0.362379	0.336524695893119	facilitation	0	0	0.00825895162831088	0
PAAD	KRAS	TP53	0.623125066727343	0.262292294071517	0.360833	0.492717644314838	facilitation	0	0	0.0141738187390631	0
SKCM	TP53	MUC17	0.473746806580213	0.115743951014859	0.358003	0.694903850765192	facilitation	0.0103050632574925	0.0253137253014196	0.0476890349039586	0
STAD	FBXW7	PGM5	0.37722614427729	0.0336164136840347	0.34361	0.886834509630318	facilitation	3.12406585572566e-06	0.00145059058528349	0.000534280490406679	0
LUSC	KDM6A	CDH10	0.411584317074614	0.0689393153332915	0.342645	0.788697139423381	strict_dependence	0.000727067114127986	0.0931987427256316	0.0247148760898225	0
UCEC	RB1	ATM	0.384292951023109	0.0443808305871458	0.339912	0.853605948228409	facilitation	0.000548613660694658	0.00180777220230727	0.0163135377129443	0
COAD	TP53	APC	0.844363764660938	0.507788990950704	0.336575	0.310619242350874	facilitation	0	0	0.00222188754293622	0
LUAD	ATM	KRAS	0.593173023311018	0.264070914877852	0.329102	0.466714552011221	facilitation	0	0	0.0438110693352717	0
BLCA	ATM	KMT2C	0.37603989426382	0.0469510247639235	0.329089	0.841846206468346	facilitation	7.22555996573013e-05	1.5543834568032e-05	0.00417523500773625	0
UCEC	KANSL1	KRAS	0.494586538034377	0.167234313669962	0.327352	0.584846364668802	facilitation	0	0	0.0476890349039586	0
UCEC	CTCF	PTEN	0.831221522356927	0.507919853717147	0.323302	0.301619695608388	facilitation	0	0	0.0209809357484827	0
LGG	TP53	ATRX	0.345961016862086	0.0229654982023523	0.322996	0.915603948556077	facilitation	0	0.000297996401298024	6.4452468416147e-16	0
UCEC	ARID5B	ATM	0.351513723606666	0.0302630156229393	0.321251	0.89065209708899	facilitation	1.96220413366446e-05	0.0142133116773338	0.000281059262389252	0
COAD	ACVR2A	BRAF	0.392247210721086	0.0711908950194062	0.321056	0.771401793960231	facilitation	1.0142324564449e-06	1.43758199624888e-11	0.0179317137059515	0
STAD	RNF43	PGM5	0.35136508164249	0.0313714539716417	0.319994	0.886620089765321	facilitation	7.08628402294216e-07	0.000865783134031791	0.000406697845123532	0
HNSC	CASP8	HRAS	0.33166846070044	0.0235205211460959	0.308148	0.909858156318462	facilitation	0	7.13028093870253e-09	8.60047468174584e-08	0
COAD	BMPR2	HLA-C	0.310266936100402	0.00341814222523787	0.306849	0.985973568930525	strict_dependence	5.77176494533444e-06	0.456008511066557	0.000111726771872664	0
LGG	TP53	IDH1	0.934360708683375	0.630623079485753	0.303738	0.244080350972075	facilitation	0	0	0.0175179056656722	0
COAD	APC	TP53	0.632925711496139	0.332098923813952	0.300827	0.38475121435401	facilitation	0	0	0.00313845552877383	0
BLCA	STAG2	KDM6A	0.405226382337354	0.108856343977754	0.29637	0.665856923735154	facilitation	0	0	0.000242642804700279	0
UCEC	JAK1	PIK3R1	0.375837272105945	0.0795841697304897	0.296253	0.734314014329984	facilitation	1.59387435197705e-11	0	0.00267679227503289	0
BLCA	ERBB3	FAT1	0.304392413423695	0.00866085937365773	0.295732	0.963782361841505	facilitation	0.00925384466304512	0.00031991057965932	0.00789454371277061	0
COAD	BRAF	BMPR2	0.297902804450873	0.00375048255987334	0.294152	0.983971247101127	strict_dependence	1.56109447346297e-10	0.619786685952382	3.09530302486172e-08	0
BLCA	STAG2	FGFR3	0.382623760607329	0.0887760564989551	0.293848	0.709720119129486	facilitation	0	1.0101161223712e-10	0.000979185511309459	0
STAD	KMT2D	ERBB3	0.332523784743613	0.0399004012631817	0.292623	0.847947627509551	facilitation	1.60706169395214e-06	0.00100448450267894	4.97679090768067e-05	0
STAD	KMT2D	PGM5	0.302616352139344	0.0137829957759878	0.288833	0.942048949571097	strict_dependence	4.36661291220438e-08	0.127638977166048	1.04256453452827e-07	0
STAD	ERBB3	ARID1A	0.360141474337186	0.0739571934550889	0.286184	0.742117853289067	facilitation	8.33681405367067e-09	0	0.043926139265037	0
STAD	KMT2D	PIK3CA	0.399194334074312	0.11689860942412	0.282296	0.637290029334561	facilitation	2.87314183988319e-11	1.01644496584348e-14	0.00296894895601416	0
STAD	PGM5	MAP2K7	0.317138734390841	0.0356644737535623	0.281474	0.857414347890546	facilitation	7.28346961269603e-05	7.16341004698169e-06	0.0115267933217783	0
UCEC	JAK1	KRAS	0.440139727824527	0.163296052516072	0.276844	0.547659201471449	facilitation	0	0	0.044677726657266	0
STAD	ARID1A	PIK3CA	0.368267796852329	0.0962439397390421	0.272024	0.674528244130075	facilitation	2.09897458890898e-15	2.90245578513858e-11	0.000113611873788286	0
LGG	ATRX	IDH1	0.94700296937756	0.67549092726525	0.271512	0.211110867009331	facilitation	0	0	0.0788351965213461	1
BLCA	ASXL2	BCLAF1	0.289077933266524	0.0175806109201059	0.271497	0.922661709470366	facilitation	0.000134336334256671	0.0200701478138731	0.000466825356323055	0
UCEC	RNF43	KRAS	0.426210217283213	0.15800061853787	0.26821	0.547993910988666	facilitation	0	0	0.0201413909239404	0
UCEC	NFE2L2	PIK3R1	0.360603219164551	0.0928274463718842	0.267776	0.67920421546211	facilitation	1.11034402561328e-06	0	0.0106965473523681	0
COAD	BMPR2	RNF43	0.280284856405867	0.0138594579071055	0.266425	0.937092396409542	facilitation	0.00448177699383742	0.0384748943718421	0.0180878470601508	0
UCEC	INPPL1	KMT2B	0.318523701174605	0.0527967708145358	0.265727	0.790856225107141	facilitation	4.71390529384561e-06	0.000341381885448863	0.0106259885175403	0
STAD	ERBB3	PGM5	0.299419409173696	0.0365137889521502	0.262906	0.845493073543467	facilitation	6.73233704373916e-06	0.000776211868808249	0.00549719973011078	0
BLCA	KMT2C	KMT2D	0.419324702745505	0.162564468348283	0.25676	0.529102331716462	facilitation	0	0	0.0280845664227638	0
SKCM	MECOM	KMT2C	0.20972491821871	-0.0434414677962639	0.253166	1.26005544874299	compensation	0.172257528968703	0.0490138086412858	0.000589375284547055	0
GBM	IDH1	ATRX	0.268799952918865	0.0193765022233744	0.249423	0.908376735178184	strict_dependence	1.48414472393733e-09	0.189231280693795	0.000571011813113347	0
COAD	RNF43	PGM5	0.25225531786457	0.00399137439217195	0.248264	0.979855522121351	strict_dependence	0.000105625286313018	0.620262048377561	0.000211726507048285	0
BRCA	SPEN	NCOR1	0.265023867295145	0.021522391460396	0.243501	0.896827570008912	facilitation	3.54581839907873e-05	9.65380691729756e-08	0.00678672279651294	0
LGG	FUBP1	CIC	0.367189624216915	0.123799906440988	0.24339	0.585959919384916	facilitation	0	0	0.0373142115840769	0
UCEC	TP53	PPP2R1A	0.283409387918349	0.0414460668901708	0.241963	0.8151108058487	facilitation	0	0.000593680063859564	1.17486935208385e-07	0
UCEC	ATM	TAF1	0.304434189885482	0.0651277815670088	0.239306	0.731659976544738	facilitation	0.000150940114698088	9.38570188136935e-05	0.0239912315167175	0
LUAD	STK11	KRAS	0.498329794732371	0.260271665972138	0.238058	0.38716612071085	facilitation	0	0	0.0850700368443294	1
COAD	BCL9L	ACVR1B	0.258983323852171	0.0239046443994715	0.235079	0.882809665991143	facilitation	3.39022190096201e-05	0.000226146557948882	0.00738606641528913	0
BLCA	FAT1	FLG	0.193252799503017	-0.0395199460218812	0.232773	1.25683465423297	unclassified	0.130591106275176	0.133253259206577	0.00104064319225696	0
COAD	APC	KRAS	0.475562494908476	0.243711048790777	0.231851	0.397028130824156	facilitation	0	0	0.0183105302927905	0
BRCA	FOXA1	CHD4	0.241098676065892	0.00942008986053782	0.231679	0.950277896957372	strict_dependence	3.5178992422572e-05	0.150910900573405	0.000785290029324357	0
UCEC	RNF43	KMT2B	0.279483884502214	0.0487969451964238	0.230687	0.779915122407792	facilitation	0.000436334014194815	1.91160907049872e-05	0.0459061303137005	0
SKCM	KMT2C	MECOM	0.309630169397303	0.0789904234853349	0.23064	0.681964755571866	facilitation	0.000316126060550695	0.000135488137203478	0.0710274132049872	1
UCEC	MAP3K1	ATM	0.277872986362621	0.0492169186467396	0.228656	0.776798407826926	facilitation	0.00706309932995424	0.000896571413607845	0.166637039154595	1
UCEC	CTCF	ARID1A	0.364913288596302	0.143470215785546	0.221443	0.523046876870349	facilitation	0	0	0.0187601464135533	0
HNSC	FBXW7	FAT1	0.346568153284184	0.126187932986695	0.22038	0.555401659229274	facilitation	7.33906262453066e-06	0	0.017803796208539	0
CESC	EP300	RB1	0.245152254333384	0.0261022158425509	0.21905	0.86494257379971	facilitation	5.31336905146725e-09	0.00250104049381906	0.00904377678427567	0
UCEC	PTEN	CTNNB1	0.29228964239404	0.0741479537086462	0.218142	0.683677747389752	facilitation	0	2.41578712050452e-08	7.88967351845338e-05	0
BLCA	FAT1	ERBB3	0.276378356926307	0.059834236604776	0.216544	0.728540688324677	facilitation	4.32441076250617e-06	5.48105679309423e-05	0.0523276694506746	1
UCEC	JAK1	ZFHX3	0.246545585775269	0.0310470858203485	0.215498	0.840502573905604	facilitation	1.02024897880658e-05	1.00105041255288e-05	0.044677726657266	0
UCEC	TAF1	PIK3R1	0.297269250937224	0.0823117015160792	0.214958	0.656066121977775	facilitation	1.07947952309876e-11	1.13367968265139e-15	0.0189021009020779	0
BRCA	SPEN	GATA3	0.220780210640368	0.00709966609493601	0.213681	0.959070327723457	facilitation	7.31696152415019e-07	0.00305373112997976	0.000304703419559311	0
BLCA	FGFR3	SPTAN1	0.223142452686253	0.0111758227241796	0.211967	0.936284559742989	facilitation	3.66436650221271e-05	0.00118665699802874	0.0137994552939469	0
BLCA	FGFR3	KDM6A	0.333123664253291	0.121640624170038	0.211483	0.554227902067167	facilitation	0	0	0.0552528525746547	1
UCEC	MAP3K1	TCP11L2	0.207108931550519	-0.0031580165571833	0.210267	1.019412972441	strict_dependence	8.64644002425373e-05	0.595719473746614	0.000906064334552375	0
STAD	ERBB3	DIAPH1	0.1956517180526	-0.0144204794808211	0.210072	1.09367454186382	strict_dependence	0.00720946618066874	0.0923154453294142	0.000397205878470849	0
UCEC	PTEN	KRAS	0.271655154012892	0.0635744983502923	0.208081	0.707295997873476	facilitation	0	6.82315393986698e-14	5.09330706714502e-05	0
SKCM	NRAS	TG	0.208827880783634	0.00194825282156881	0.20688	0.988121698306664	strict_dependence	0.00314309954751509	0.562141543382149	0.000855729477129481	0
LGG	EGFR	PTEN	0.226647971591524	0.0206246351013016	0.206023	0.884455287510648	facilitation	6.76898315177254e-11	1.64887447611017e-09	0.00369021215412153	0
COAD	BRAF	RNF43	0.212145242369333	0.00771051841141814	0.204435	0.953743871948176	strict_dependence	0.000803283220497759	0.184556066648048	0.00151246957314646	0
STAD	KMT2D	MTOR	0.195153742836079	-0.00915939130029485	0.204313	1.05971470063942	unclassified	0.077281673047239	0.544503442703579	0.00126267827273602	0
STAD	MUC6	PGM5	0.243368528765218	0.0392325662303281	0.204136	0.796496424170487	facilitation	1.07803012514038e-05	0.00012042861831016	0.0229746679268672	0
LUAD	ARID2	KDM5C	0.192119691653638	-0.010963320645653	0.203083	1.07257876978605	strict_dependence	0.00133206999836095	0.502159351297235	0.00243384079607428	0
UCEC	ARID1A	KRAS	0.313723256370734	0.111962477075069	0.201761	0.563541882539564	facilitation	0	0	0.000722342907186186	0
UCEC	MAP3K1	ARID5B	0.225287031656559	0.0236322583851592	0.201655	0.86692583473635	facilitation	0.0013227069587663	0.00276798434289617	0.0789199971033766	1
COAD	BCL9	TCF7L2	0.236618508543839	0.0350833119623848	0.201535	0.812582811651004	facilitation	0.000505197165505184	2.1412520562029e-10	0.00858225369683325	0
COAD	PIK3CA	KRAS	0.563947467189185	0.362624794543174	0.201323	0.272411333396941	facilitation	0	0	0.149079087721664	1
CESC	KMT2D	RB1	0.224212031734454	0.0235693908727923	0.200643	0.866645566286378	facilitation	2.91127877822983e-08	0.00247207624865923	0.0140634210172245	0
COAD	BRAF	PRKCI	0.20776063649862	0.0081137120810648	0.199647	0.950301211554482	strict_dependence	8.85791834090613e-07	0.0908540500936511	0.000242642804700279	0
COAD	PTEN	PRKCI	0.216248485031796	0.0171831030552138	0.199065	0.899040520777101	facilitation	3.04655279067318e-05	0.000978183994132294	0.0439835228089686	0
LUAD	MGA	STAG2	0.207654469419741	0.00939852128932574	0.198256	0.942411989265091	strict_dependence	0.00195334232062919	0.681661723325302	0.00179119060444737	0
HNSC	EP300	CASP8	0.283670475842769	0.0857405579059156	0.19793	0.626274310522353	facilitation	1.6311354430368e-11	0	0.135427880003812	1
HNSC	TP53	CDKN2A.p16INK4a	0.228746543682354	0.0313219605499433	0.197425	0.826734515916485	facilitation	0	2.01668443874102e-10	0.000785290029324357	0
UCEC	JAK1	INPPL1	0.199299751539153	0.00272329620551062	0.196576	0.982603126125194	strict_dependence	0.00217781443737492	0.0679440625523638	0.0086831327258777	0
GBM	TP53	IDH1	0.19853143357419	0.00282144981357696	0.19571	0.981906443780236	strict_dependence	0	0.548766154735249	1.09507977473132e-08	0
UCEC	TAF1	ATM	0.235995134184527	0.0414845816816212	0.194511	0.778446176402726	facilitation	0.00211470816886491	0.00112878422576448	0.0765497957633068	1
STAD	CDH1	RHOA	0.227670476964753	0.0334499522142201	0.194221	0.814261120884349	facilitation	6.83195326038363e-11	3.48185449201365e-07	0.0189021009020779	0
COAD	ATM	BRAF	0.257189062734399	0.0649163354490954	0.192273	0.685200631213413	facilitation	5.02488446628475e-08	1.34347064119738e-10	0.0327636901840012	0
COAD	ARID1A	BMPR2	0.207257866656044	0.0155899645895136	0.191668	0.904406770090993	facilitation	5.18490399807541e-08	0.0190704444859543	0.000717013205648394	0
BLCA	KDM6A	FGFR3	0.270421841884233	0.0812862738168453	0.189136	0.628215866641623	facilitation	0	2.77883900258801e-09	0.00589836859858843	0
LGG	IDH1	ATRX	0.219757830170634	0.0313706842294223	0.188387	0.819463308866184	facilitation	0	0.00676044894229258	0.000534280490406679	0
BLCA	FGFR3	STAG2	0.236279994890205	0.0499256817660646	0.186354	0.734865918694025	facilitation	1.21645118220861e-14	7.83563170111799e-08	0.00553899506575958	0
BLCA	KMT2C	ATM	0.245226335472416	0.0592424882127879	0.185984	0.69818986122737	facilitation	1.00115463477338e-05	0.0149682267907795	0.0398702483395221	0
COAD	RNF43	HLA-C	0.191564168855646	0.00570218564327333	0.185862	0.962111363827169	strict_dependence	4.8969991371133e-05	0.183367983453562	0.0044817379907346	0
BRCA	NF1	CHD4	0.190197833654388	0.0106092775484849	0.179589	0.929051936876009	strict_dependence	0.00398210391772472	0.120348628431947	0.0200745600582958	0
STAD	KMT2D	ARID1A	0.250909546332204	0.0713749171199785	0.179535	0.647129259776072	facilitation	9.02143914496187e-08	0	0.0710795869162807	1
LUAD	ARID1A	STAG2	0.195298930108574	0.0162461528637866	0.179053	0.894327490922591	strict_dependence	0.00487136902715645	0.315193478013336	0.0332730384856101	0
COAD	PTEN	B2M	0.189842403844194	0.0108658612538037	0.178977	0.927204007098112	facilitation	1.6324833172074e-07	1.68047037115936e-05	0.0177796819718947	0
COAD	KRAS	PIK3CA	0.373758062520726	0.196844826684286	0.176913	0.382796647985848	facilitation	0	0	0.0242286763196843	0
COAD	BCL9	PRKCI	0.192217678782913	0.0159212094447444	0.176296	0.894778956407498	facilitation	2.33721685841466e-06	0.011735121063949	0.00694274266543538	0
COAD	BRAF	PGM5	0.180899275218394	0.00466521598516593	0.176234	0.967171669633365	strict_dependence	0.000694016366508086	0.561206365194847	0.00149116217847377	0
COAD	BMPR2	TAP2	0.180357954121954	0.00709599620160971	0.173262	0.949931537584995	facilitation	0.000124592332134425	0.0101342530474528	0.0270381098886166	0
STAD	ARID1A	KMT2D	0.195782215953205	0.0244171528619894	0.171365	0.842022493519438	strict_dependence	0.00515932880703018	0.453335137548929	0.0147444441426416	0
BLCA	TP53	RB1	0.228715247802001	0.0594899213379099	0.169225	0.676003610609504	facilitation	0	1.01445424626696e-12	0.00282751319507452	0
UCEC	KRAS	ARID1A	0.319944414372286	0.15167969600266	0.168265	0.436338668198718	facilitation	0	0	0.139867485432456	1
UCEC	ATM	ARID5B	0.186977630032947	0.0201522423108863	0.166825	0.863299337528285	facilitation	0.00316778250811783	0.000404543234245631	0.0552528525746547	1
UCEC	ATM	MAP3K1	0.181007950250487	0.0151692355672432	0.165839	0.893545864023239	strict_dependence	3.54971808914996e-05	0.131730025866162	0.00598857985244345	0
LUAD	NF1	POTEG	0.206286097766517	0.0412705787429977	0.165016	0.748588883979083	facilitation	2.58313677671601e-06	0.000875053067313366	0.00390305210777385	0
STAD	ARID1A	ERBB3	0.21056863836273	0.0473957890570412	0.163173	0.718110996095851	facilitation	1.29544392315531e-05	0.000165133678845321	0.0115652841406143	0
SKCM	ARID2	NF1	0.190907619002648	0.0280961752573765	0.162811	0.813950899170023	facilitation	9.13926226423713e-09	3.21237957444176e-07	0.0373142115840769	0
LUSC	RASA1	NF1	0.214840076444488	0.0541494876809678	0.160691	0.685633376367299	facilitation	6.67994199201265e-06	1.78313946294548e-05	0.149846088944615	1
BRCA	ARID1A	SPEN	0.160452436219086	4.70781349880432e-05	0.160405	0.999626420496619	facilitation	0.0210157273611937	0.00216667245091398	0.0112125680457889	0
BLCA	ERCC2	HIST1H2BD	0.156390356219435	-0.00125371951992337	0.157644	1.01020683829291	strict_dependence	4.75019863226768e-05	0.881994994286979	0.0010110199929671	0
HNSC	CASP8	EP300	0.199055395580593	0.0438492735048787	0.155206	0.723931318132804	facilitation	8.99838427302775e-08	0.00173216859391151	0.00841013666588272	0
COAD	ATM	PRKCI	0.163450251253517	0.00941620541290993	0.154034	0.926730927380674	strict_dependence	3.13138020721422e-08	0.191760065776886	0.000236940708756959	0
BRCA	TBX3	CHD4	0.16497603754441	0.0113891712809617	0.153587	0.912240757798945	strict_dependence	0.000622776202990044	0.0990969055164053	0.0232853418391245	0
SKCM	MUC17	TP53	0.218397344554035	0.0653940001649719	0.153003	0.629575445206104	facilitation	1.23926125093743e-11	1.81544847482389e-08	0.0226189158613587	0
STAD	ARID1A	PGM5	0.174919847800458	0.0223092253805229	0.152611	0.838483403478322	facilitation	2.15385004433086e-06	0.0140578349184022	0.00267867875332	0
UCEC	PTEN	CTCF	0.158115243159034	0.00579452871013526	0.152321	0.953359823467255	strict_dependence	0	0.194622024102061	1.27652922768571e-05	0
LUSC	NF1	RASA1	0.180086709196657	0.0280293983722641	0.152057	0.803405403106867	facilitation	2.5584342685329e-06	5.30332328194572e-05	0.0412980941418756	0
UCEC	PTEN	ARID1A	0.243856890820588	0.0923066344654392	0.15155	0.539265509916671	facilitation	0	4.09511351003918e-13	0.00168904216424001	0
HNSC	CASP8	TGFBR2	0.17846858553361	0.0287132878524709	0.149755	0.796892738250107	facilitation	5.28745618835082e-09	3.51437572553012e-07	0.0190285665316578	0
COAD	RNF43	BMPR2	0.170961261745016	0.0215079946887019	0.149453	0.84065565155084	facilitation	2.39719410751774e-06	0.00182297418726316	0.00789454371277061	0
BRCA	SPEN	HIST1H3B	0.15874640977217	0.00939457630354855	0.149352	0.92473775467924	facilitation	5.03610399924347e-06	1.93670803077762e-06	0.0116946604858433	0
BLCA	ARID1A	ERBB3	0.195953984811295	0.0472959333669576	0.148658	0.69845507990678	facilitation	1.71480158203874e-07	0.00165229921129353	0.044677726657266	0
UCEC	ARID1A	KMT2B	0.168187868861785	0.0215309981519473	0.146657	0.837884769255027	strict_dependence	9.09173903759706e-09	0.301104330715455	0.00107080364030475	0
STAD	PIK3CA	ARID1A	0.221135786420967	0.0779473573876014	0.143188	0.568514198534232	facilitation	0	0	0.0235477704789303	0
HNSC	CASP8	HLA-B	0.162363383489985	0.0193271946444264	0.143036	0.849147658664117	facilitation	4.87871100555518e-10	2.39836917147397e-07	0.0086831327258777	0
BLCA	KMT2D	KMT2C	0.202341547437905	0.059554322562838	0.142787	0.63554416713659	facilitation	8.58523666052893e-07	0.0132368020390163	0.0555099073707299	1
HNSC	FAT1	CASP8	0.208051983135538	0.069675421746557	0.138377	0.58854658129757	facilitation	0	0	0.0319035488386516	0
LUAD	KRAS	ATM	0.156164712052728	0.0206649641187057	0.1355	0.832487983347892	strict_dependence	3.37852419545914e-05	0.217779139925152	0.000659056499546969	0
COAD	BRAF	HLA-C	0.139431177452368	0.0061027325435587	0.133328	0.944307403764361	strict_dependence	0.000213478257884861	0.136790345873469	0.0186837420793573	0
LGG	IDH1	CIC	0.175284520293636	0.042066603780548	0.133218	0.700106362127191	facilitation	0	0.000339898679107332	0.0313094124264678	0
LGG	CIC	FUBP1	0.141894720303954	0.00938413361631568	0.132511	0.915917407436999	facilitation	0	7.78907003211645e-05	4.14261824655222e-05	0
COAD	ATM	PGM5	0.137643279579798	0.00757829945576411	0.130065	0.929969276317943	strict_dependence	0.00103235804212103	0.373414981927657	0.0145376397057476	0
GBM	TP53	RB1	0.154176883245201	0.0242321743301522	0.129945	0.801507155644324	facilitation	0	1.00704393372611e-06	0.00277759404304346	0
UCEC	CTCF	NFE2L2	0.159931248534792	0.0308745706251091	0.129057	0.75718929983315	facilitation	2.88816691297178e-09	1.52566744603626e-05	0.0200745600582958	0
COAD	BCL9L	TAP2	0.136185873725978	0.00732049065554801	0.128865	0.931624505720076	strict_dependence	6.60898439451212e-06	0.0690004796005036	0.00658634046232491	0
UCEC	ARID1A	PIK3R1	0.184433735748962	0.0614220995882325	0.123012	0.590681272784072	facilitation	0	1.47106436047215e-11	0.0115100694115569	0
UCEC	ARID5B	MAP3K1	0.140953147646166	0.0197105054798792	0.121243	0.823100743921212	strict_dependence	1.59137489084489e-05	0.0954696232738692	0.0106259885175403	0
COAD	SOX9	ACVR1B	0.144877720305341	0.0247700297489418	0.120108	0.78439639219091	facilitation	3.84777048763274e-06	0.000222947665451182	0.0476890349039586	0
COAD	FBXW7	ACVR1B	0.140055336683998	0.020138954748964	0.119916	0.818163671618336	facilitation	1.39195014465897e-06	0.00259632987030809	0.0106965473523681	0
BLCA	ARID1A	KMT2A	0.138312557590755	0.0184432479652196	0.119869	0.831215914421886	unclassified	0.0533307461878482	1.01630339127383e-06	0.0409879031191493	0
COAD	TCF7L2	BCL9	0.132550333241115	0.0133723887288665	0.119178	0.871981908069773	strict_dependence	0.00296534341081726	0.178915298619131	0.15445345523223	1
UCEC	PTEN	PIK3R1	0.155326543054077	0.0376542638100965	0.117672	0.697182968692458	facilitation	0	0.000135628185853271	0.0156571052633309	0
BRCA	FOXA1	GATA3	0.126955616824644	0.0100366354435005	0.116919	0.899551368329412	facilitation	4.02852054864034e-05	7.40319431663501e-05	0.0479476126013501	0
HNSC	CASP8	CTCF	0.121315900427997	0.00517050115258617	0.116145	0.945767168851433	strict_dependence	2.14979526642837e-05	0.458374168466928	0.0170379215592678	0
COAD	TCF7L2	PRKCI	0.131488070604935	0.0162626531244129	0.115225	0.843319401908921	facilitation	8.21955649006403e-07	0.0141533540399955	0.0245867839125386	0
LUAD	KRAS	STK11	0.169192941492666	0.0543624063126712	0.114831	0.604168197465258	facilitation	0	0	0.00917176885015848	0
LUSC	PIK3CA	ESR1	0.0919778522033191	-0.0214210444387953	0.113399	1.29133601961854	strict_dependence_sign	0.0238432233928433	0.0382340850709867	0.000225787956303137	0
BLCA	KMT2D	CDKN2A.p16INK4a	0.135352471696732	0.0249091005264802	0.110443	0.768276735241727	facilitation	1.33571110203298e-13	3.95748824913044e-07	0.00441271619990474	0
UCEC	PTEN	FGFR2	0.138431523616444	0.0286423246586836	0.109789	0.740224600095442	facilitation	2.98724984791381e-11	0.0173204503962874	0.0235477704789303	0
HNSC	TP53	CDKN2A.p14arf	0.139462160287735	0.0315015755239312	0.107961	0.717148632320568	facilitation	0	0.000167523294315645	0.044677726657266	0
HNSC	CASP8	HLA-A	0.125605389370914	0.018160017145168	0.107445	0.817181941372075	facilitation	1.2060707987871e-11	0.000107414638982098	0.0231953960563993	0
BRCA	NCOR1	SPEN	0.108062618600392	0.000696229677242298	0.107366	0.991796840542262	facilitation	0.0324932066738354	0.0124544617323005	0.170088651271729	1
UCEC	KMT2D	KMT2B	0.162445161465514	0.0566556834372581	0.105789	0.572730221476636	facilitation	4.70145453301868e-06	0.000614136957653884	0.0459061303137005	0
SKCM	MECOM	SPTAN1	0.0522938835680565	-0.05254970360634	0.104844	2.00310671879366	unclassified	0.572748974048228	0.0550988830918077	0.00219004508138631	0
UCEC	PTEN	KMT2B	0.116115552537272	0.012393469960289	0.103722	0.864614688442469	strict_dependence	8.81445505237927e-07	0.0992662172145299	0.0327636901840012	0
LUAD	NAV3	POTEG	0.144129131246031	0.0413680845490714	0.102761	0.644120229983603	facilitation	0.000347761480694589	0.000656678261340259	0.103817530256922	1
UCEC	MAP3K1	STAG2	0.111170328270145	0.00894852789467059	0.102222	0.897732537329207	strict_dependence	0.000329557231039492	0.545272545670454	0.00169839315383246	0
BLCA	CREBBP	ELF3	0.177294407598788	0.0753457365994051	0.101949	0.488349083015125	facilitation	5.34803721472685e-09	3.08101788220905e-11	0.0459061303137005	0
HNSC	CASP8	EPHA2	0.11816086068639	0.0211116397802331	0.0970492	0.774887355239009	facilitation	2.22326144761947e-09	0.0047923495676412	0.0121328643401409	0
UCEC	ARID1A	CTCF	0.1575903960918	0.062324824870645	0.0952656	0.520486384757107	facilitation	0	2.37665772599714e-11	0.1422310532476	1
UCEC	ARID1A	CCND1	0.101301453814223	0.0113731876213035	0.0899283	0.857648576277162	facilitation	1.16875905149174e-12	0.0406121151623938	0.016970896850705	0
LUAD	NAV3	NUP210L	0.0725228156213407	-0.014860692338225	0.0873835	1.25733798827173	unclassified	0.0619495571137203	0.245403869779721	0.00189208675529073	0
UCEC	PTEN	NFE2L2	0.0884831924107674	0.00193949859946723	0.0865437	0.972095819891695	strict_dependence	3.23282354789611e-12	0.857405238235176	0.00310899644098512	0
HNSC	FAT1	FBXW7	0.116470717409071	0.0299573798282571	0.0865133	0.679458736950661	facilitation	1.41608967961514e-07	0.000331191476494144	0.117514262573609	1
COAD	KRAS	AMER1	0.107736514315582	0.0238552035522975	0.0838813	0.722553491161129	facilitation	0	2.60017778562686e-06	0.0229746679268672	0
HNSC	FAT1	RAC1	0.0869718944299663	0.00387092328304964	0.083101	0.943368348300191	strict_dependence	8.56764998708041e-11	0.272581714620238	0.00256437562685041	0
COAD	KRAS	PCBP1	0.0851090143878694	0.00545780216254088	0.0796512	0.918462369092266	strict_dependence	3.49391811778805e-13	0.506449689267755	0.00225823822359692	0
BRCA	CDH1	ERBB2	0.0883866325023745	0.0109011097007084	0.0774855	0.843754847842874	facilitation	1.42761824178669e-07	0.00466463002735079	0.00769478318509757	0
UCEC	KRAS	KANSL1	0.087326624615213	0.0100122308867909	0.0773144	0.854654333975674	facilitation	0.0176923493584971	0.00126192097404337	0.1422310532476	1
COAD	KRAS	SOX9	0.0898164016687052	0.0138431029120511	0.0759733	0.805291947041678	facilitation	2.09897458890898e-15	0.00150345650960283	0.0266215233407472	0
COAD	NRAS	CYLD	0.0597921191113396	-0.0097037688285408	0.0694959	1.20485026860605	unclassified	0.101643661447323	0.240918866617253	0.00115458884894385	0
BLCA	KDM6A	ATM	0.146251994047636	0.0803981155980189	0.0658539	0.360030742884503	facilitation	2.08074797234619e-06	0.00858490407447015	0.0380461749467786	0
BRCA	GATA3	SPEN	0.0645975930424441	-0.000994904122029538	0.0655925	1.01960833313905	strict_dependence	0.00157084122727934	0.0946991046569288	0.0442179775036826	0
UCEC	JAK1	UPF3A	0.0646119147700552	0.00147302435280505	0.0631389	0.97097767444884	strict_dependence	7.11492311705304e-05	0.546874190065485	0.0390418464441255	0
COAD	APC	AMER1	0.0760727664867449	0.0171262053822431	0.0589466	0.718057059783085	strict_dependence	0	0.554746707205793	0.0238360595404949	0
BRCA	PIK3CA	SPEN	0.0334906708645873	-0.00560562034830599	0.0390963	1.21115564122584	strict_dependence_sign	0.00343560565982232	0.0277570463851045	0.0398702483395221	0
BLCA	STAG2	ATM	0.132829666433036	0.0957161120802935	0.0371136	0.204972156885701	facilitation	6.5665294619919e-06	0.000610721185490824	0.0226189158613587	0
BRCA	PIK3CA	MAP2K4	0.0495081521361129	0.0132125999875483	0.0362956	0.667940408339448	facilitation	2.09897458890898e-15	1.29550738194088e-05	0.106833611078419	1
BRCA	TP53	FOXA1	0.000692284352814634	0.0357662193680334	-0.0350739	-0.97535848693048	masking	0.951367681559115	5.72294595211751e-16	0.0188012418944454	0
STAD	ARID1A	BCOR	-0.0137379576853353	0.0273322714826118	-0.0410702	-1.5930082443388	incompatible	0.000230125391445628	0.00095898193575131	0.0086831327258777	0
SKCM	BRAF	AXIN1	-0.0257015891561153	0.0268556913371413	-0.0525573	-1.97204550153417	conditional_deleterious	0.0144001126619766	0.150067668601217	0.000962748277733987	0
LGG	TP53	FUBP1	0.00695913345585623	0.0675372290168984	-0.0605781	-0.869264953496297	interference	0.00590071718536833	0	0.0675169334016399	1
BRCA	TP53	CDH1	0.00854216301575425	0.0746097681889365	-0.0660676	-0.854857244331524	masking	0.0837691281905754	0	0.000534280490406679	0
LGG	TP53	NF1	0.00395163613095253	0.072562202721166	-0.0686106	-0.930729579422986	masking	0.392538863186262	0	0.00920642205902054	0
COAD	APC	HLA-C	0.000119270336621895	0.0706726943593986	-0.0705534	-0.997851227177555	masking	0.959665388782026	2.27422594625971e-06	0.00678672279651294	0
LUAD	KRAS	BRAF	0.0113453269302318	0.0832347361590651	-0.0718894	-0.827513807368649	masking	0.108631298984421	4.4943178127897e-09	0.00189208675529073	0
COAD	APC	PGM5	0.00135741205642202	0.0769586968676999	-0.0756013	-0.977544688470482	masking	0.687176778664314	8.03131146195345e-05	0.00557444345987623	0
STAD	KMT2D	CHD8	-0.082302519983356	-0.00178386135518067	-0.0805187	-3.02759243886481	unclassified	0.261138336299427	0.571390988735968	0.00377344658468654	0
COAD	APC	RNF43	0.00521352007373112	0.0883507635918391	-0.0831372	-0.924954002518152	masking	0.716811236443966	6.20788485635205e-05	0.016970896850705	0
GBM	PTEN	IDH1	0.00663209319618772	0.0909903419733444	-0.0843582	-0.907360090371594	masking	0.499415180961288	0	0.0398702483395221	0
LUAD	TP53	ATM	0.0192171684841664	0.10360610844522	-0.0843889	-0.766489508495951	masking	0.74002724917604	1.05576786040746e-06	0.0432893162111652	0
COAD	KRAS	NRAS	0.00736754447769374	0.0918722250448596	-0.0845047	-0.898112652743274	masking	0.213488288325001	0	0.00229987762900035	0
UCEC	TP53	PIK3R1	0.0558806441232349	0.143791262118453	-0.0879106	-0.528060234218326	interference	6.23180363258199e-06	0	0.193829708705686	1
LGG	CIC	EGFR	0.00571742648669768	0.100783841978592	-0.0950664	-0.927846972707774	masking	0.750087204432916	0	0.0316926350596031	0
UCEC	TP53	FGFR2	0.0350861420493146	0.135478061460745	-0.100392	-0.677345004979492	masking	0.0641735026208953	1.1695123406822e-13	0.025191293759667	0
SKCM	BRAF	NF1	0.00476418556486586	0.108247252818739	-0.103483	-0.943998234223364	masking	0.145125741109111	2.2406636113942e-15	0.0115652841406143	0
UCEC	PPP2R1A	ARID1A	0.0941935093009284	0.199153011052983	-0.10496	-0.437493991453735	interference	0.000845737854184656	0	0.159266492203965	1
STAD	ARID1A	CHD8	-0.096407934171748	0.0100499835114813	-0.106458	-2.86774962660161	unclassified	0.0838906411406609	0.383822010215353	2.32061339142605e-11	0
LGG	ATRX	EGFR	0.0127721035172632	0.120938323572284	-0.108166	-0.866031784354507	masking	0.140316087151706	0	0.00182295056214084	0
UCEC	TP53	KMT2B	0.0103289243195561	0.121133787994279	-0.110805	-0.891694461163236	masking	0.071128925082553	1.10770383189322e-07	0.0272312133834674	0
LGG	IDH1	NF1	0.0145239096273635	0.128515976929503	-0.113992	-0.856715973461843	interference	4.64755496581749e-06	5.72294595211751e-16	0.00138243989424953	0
BLCA	TP53	FGFR3	0.0705976997629627	0.186925296437569	-0.116328	-0.540211512102157	interference	8.0213725542842e-06	0	0.121960978833081	1
HNSC	TP53	HRAS	0.0216658705345922	0.138816965268626	-0.117151	-0.802869417840442	interference	3.86527350253147e-06	0	0.000979185511309459	0
LGG	IDH1	PTEN	0.00704605748366344	0.132157764170256	-0.125112	-0.932180806062902	interference	0.0195427570856062	0	3.6758328509746e-05	0
LGG	TP53	EGFR	0.013206997871692	0.143041490891424	-0.129834	-0.88277435189045	masking	0.0879905543997907	0	5.50458159086526e-05	0
UCEC	TP53	CTCF	0.0196311076769772	0.150224446863223	-0.130593	-0.834552471486704	masking	0.129898803496677	0	0.000704287106229048	0
LUAD	KRAS	EGFR	-0.0099689600094948	0.122793492484283	-0.132762	-1.10314144107103	masking	0.695545649045113	2.03408757961546e-08	4.6460686354734e-05	0
BRCA	PIK3CA	TP53	0.188033171792276	0.322071595265692	-0.134038	-0.327168572859357	interference	0	0	0.00738606641528913	0
COAD	KRAS	BRAF	0.00884255507282951	0.143934467798349	-0.135092	-0.921877235249861	masking	0.200601246435769	0	1.25989283019371e-06	0
UCEC	CTNNB1	PPP2R1A	0.0291389888490132	0.166563393342502	-0.137424	-0.779488007660493	masking	0.138081944312587	0	0.0373142115840769	0
UCEC	PIK3R1	PPP2R1A	0.033289336544177	0.174820387317408	-0.141531	-0.760417706280894	masking	0.0702724718129723	0	0.0166067112974444	0
SKCM	BRAF	TG	-0.00455412426236155	0.137020470891425	-0.141575	-1.04230285670646	masking	0.923136372232322	0.00236691331091698	0.0312109471881995	0
STAD	TP53	ARID1A	0.0245386999547464	0.170535036664812	-0.145996	-0.818039447658899	interference	4.8057285329928e-05	0	0.00243384079607428	0
UCEC	ARID1A	PPP2R1A	0.0414559669055092	0.196983146252561	-0.155527	-0.735895298580273	interference	0.0231898908253953	0	0.00267170728599308	0
BLCA	TSC1	TP53	0.342461794534949	0.504045518321369	-0.161584	-0.240150666821096	interference	1.32370816816679e-13	0	0.0398702483395221	0
STAD	TP53	PIK3CA	0.0764960044482266	0.241576668809661	-0.165081	-0.609543265888061	interference	7.28789951328807e-06	0	0.00589836859858843	0
BLCA	KDM6A	KMT2D	0.086873581080388	0.252439377880107	-0.165566	-0.577995434788672	interference	0.0195994471119184	0	0.0283785784753403	0
SKCM	NRAS	FLG	-0.0748808750647601	0.0925617505919596	-0.167443	-1.86605038311439	masking	0.050099405458758	0.0098627325182112	0.00266973451326148	0
BRCA	TP53	PIK3CA	0.242336577856188	0.411747548388087	-0.169411	-0.322684366752255	interference	0	0	0.00344308953860452	0
LUAD	TP53	KRAS	0.207678422893349	0.37926542198277	-0.171587	-0.362127511697088	interference	0	0	0.0166496740625404	0
LGG	IDH1	IDH2	-0.000553215692321063	0.176564419785735	-0.177118	-1.0039893303086	masking	0.885658593722948	0	6.20623694494913e-05	0
UCEC	PPP2R1A	CTNNB1	0.0494161921852023	0.233046223714284	-0.18363	-0.733957076149745	interference	0.0440662983295355	0	0.0561601881493327	1
UCEC	TP53	ARID1A	0.0714986074084992	0.257278083423765	-0.185779	-0.654870566613254	interference	1.64562294457937e-09	0	0.000406697845123532	0
COAD	APC	BRAF	0.0362119727713373	0.225916507366983	-0.189705	-0.797634851714364	interference	0.000337390533125408	0	1.27652922768571e-05	0
THCA	BRAF	NRAS	-0.000126854726153781	0.193875942822074	-0.194003	-1.00083309165838	masking	0.971309535822734	0	0.000607113446665145	0
COAD	TP53	PIK3CA	0.194749002067829	0.390465870583191	-0.195717	-0.410928571063633	interference	0	0	0.0087517648182267	0
LGG	CIC	ATRX	0.0203005825591517	0.222036004928685	-0.201735	-0.88391143499297	masking	0.218840058234564	0	7.88967351845338e-05	0
UCEC	TP53	KRAS	0.0678272475285541	0.26962245836309	-0.201795	-0.686210212004995	interference	9.45092461081111e-12	0	0.000119705758885478	0
BRCA	MAP3K1	TP53	0.0876647917783274	0.294226119777983	-0.206561	-0.631301183024346	interference	3.30596011982002e-12	0	0.000236940708756959	0
LGG	ATRX	CIC	0.015873555078924	0.224291169809024	-0.208418	-0.910040168602933	masking	0.172789470611802	0	1.50060300661403e-06	0
BRCA	GATA3	TP53	0.0839656814248258	0.303882046141028	-0.219916	-0.656755244218926	interference	6.3305152214775e-10	0	0.000242569373632551	0
STAD	PIK3CA	TP53	0.201011712650232	0.425966474048957	-0.224955	-0.438612904259141	interference	3.70238801347037e-08	0	0.164126545027591	1
UCEC	KMT2D	TP53	0.16371887713384	0.390973249392846	-0.227254	-0.495081063490615	interference	3.32612757739199e-07	0	0.0398702483395221	0
COAD	PIK3CA	TP53	0.378390256947239	0.613024087512719	-0.234634	-0.295888083913987	interference	0	0	0.0768925766548461	1
UCEC	PIK3R1	TP53	0.172375507003308	0.40936404079016	-0.236989	-0.492554551696064	interference	4.50933551793081e-14	0	0.00743309597818795	0
LUAD	BRAF	KRAS	0.0694075509876939	0.308703436813386	-0.239296	-0.718412829451124	interference	0.0100461656324761	0	0.106312153146382	1
UCEC	KMT2B	TP53	0.132642376303409	0.381776173121961	-0.249134	-0.574244166078953	interference	0.000395409019556379	0	0.0407669398735681	0
UCEC	KRAS	TP53	0.137797716306483	0.393926742990443	-0.256129	-0.571553010815767	interference	7.03888530014339e-07	0	0.00858225369683325	0
BRCA	CDH1	TP53	0.0520991272954029	0.308480345839766	-0.256381	-0.786973318084161	interference	3.63987698017719e-06	0	8.75399701306843e-07	0
UCEC	PTEN	PPP2R1A	0.0329956077254762	0.297972258704195	-0.264977	-0.85958138802524	interference	0.013485825508445	0	2.18246100578501e-09	0
LGG	TP53	CIC	0.00858219825768687	0.27493925760219	-0.266357	-0.960268870548351	masking	0.385515948144584	0	4.55181980290502e-12	0
UCEC	TP53	CTNNB1	0.0301452099641647	0.323425057227391	-0.29328	-0.881668096969943	interference	0.0495719305942581	0	7.11528191308853e-10	0
UCEC	CTCF	TP53	0.0994704297628549	0.399691299948535	-0.300221	-0.689440197808787	interference	0.000203276117552732	0	0.000504576547713819	0
LUAD	EGFR	KRAS	0.012113061922463	0.332072949576439	-0.31996	-0.953576482249695	masking	0.386980124456272	0	2.57363909908315e-06	0
BLCA	FGFR3	TP53	0.204360291918905	0.536492641648427	-0.332132	-0.536604608660686	interference	9.52877385371764e-08	0	0.0162565875031992	0
UCEC	CTNNB1	TP53	0.0801088251597981	0.418131363345817	-0.338023	-0.758983549042853	interference	2.24894014400605e-05	0	5.74449959123468e-05	0
LGG	IDH1	EGFR	0.0026784488791475	0.352088543030769	-0.34941	-0.990314251017212	masking	0.69740306748493	0	4.66218987345821e-20	0
UCEC	ARID1A	TP53	0.12044204164654	0.488047365949091	-0.367605	-0.691940845541656	interference	2.62201644645812e-09	0	4.94210774091334e-09	0
COAD	NRAS	KRAS	0.0636278529357444	0.435459100446506	-0.371831	-0.815265716937275	interference	0.00720946618066874	0	0.019161487966607	0
COAD	BRAF	KRAS	0.0525784389647498	0.452046178537776	-0.399468	-0.85256929590089	interference	0.0409982143621333	0	0.000186409046673511	0
UCEC	PIK3R1	PIK3CA	0.232367637893245	0.667331860329214	-0.434964	-0.573370604049518	interference	0	0	2.2227495572001e-06	0
UCEC	PPP2R1A	PTEN	0.159867631350172	0.634681423937528	-0.474814	-0.685823906103678	interference	2.2480017847215e-11	0	1.86842665563046e-05	0
SKCM	BRAF	NRAS	0.0419772155223925	0.518671639679804	-0.476694	-0.897178079177994	interference	6.42424988389365e-05	0	4.42752009443457e-20	0
SKCM	NRAS	BRAF	0.0621099690276408	0.54086926089779	-0.478759	-0.854426952553796	masking	0.0811953243221222	0	5.76851290751563e-13	0
LGG	EGFR	TP53	0.0832998333510157	0.567438840753108	-0.484139	-0.814414413847857	interference	0.00165967133773431	0	0.000855729477129481	0
UCEC	TP53	PTEN	0.269366168181204	0.75906328383397	-0.489697	-0.56582063031433	interference	0	0	1.36701533244668e-09	0
UCEC	PTEN	TP53	0.149875455640831	0.65000624680744	-0.500131	-0.711465052787056	interference	0	0	5.54191046748955e-15	0
LGG	NF1	IDH1	0.299334714426948	0.807658450886074	-0.508324	-0.548094791119424	interference	1.40324705663016e-14	0	0.0555099073707299	1
LGG	FUBP1	TP53	0.0646821176151993	0.580547397290482	-0.515865	-0.858723727993021	interference	0.000120010893294155	0	0.000105436377406944	0
COAD	BRAF	APC	0.19368641174273	0.766650031918591	-0.572964	-0.68492190483308	interference	1.25359744706708e-08	0	0.00025183704760398	0
LGG	CIC	TP53	0.0437524239552205	0.670665611869493	-0.626913	-0.917054806191256	interference	5.12540854437117e-05	0	3.65514422728031e-16	0
COAD	BMPR2	APC	0.07114614891743	0.748805883877467	-0.67766	-0.879388006201089	masking	0.311009296345891	0	0.000267005271555486	0
COAD	RNF43	APC	0.0676541816872843	0.761892821761698	-0.694239	-0.887235267652111	interference	0.0152382854096031	0	1.70356103224536e-05	0
LGG	EGFR	IDH1	0.0549347259461564	0.83099379882151	-0.776059	-0.915951910502786	interference	0.0292539794136497	0	2.22140028792075e-07	0
UVM	GNA11	GNAQ	0.0551349939499041	0.840876666781085	-0.785742	-0.916634966624342	interference	0.00236504860992732	0	2.29729684551031e-05	0
UVM	GNAQ	GNA11	0.0496669175171809	0.849721541868945	-0.800055	-0.925662690376394	interference	0.00635185277297065	0	6.81602266636457e-06	0
