## Supplementary Table S3 for "Pervasive conditional selection of driver mutations and modular epistasis networks in cancer"

cancer_type	gene_A	gene_B	theta_AB	theta_BA	assymmetry	isPositive	mean_relative_difference_VAF
BRCA	PIK3CA	SPEN	0.432379657037104	1.21115564122584	0.778775984188736	1	0.138681140194807
UCEC	PTEN	CTCF	0.301619695608388	0.953359823467255	0.651740127858867	1	0.245857332391998
UCEC	PTEN	NFE2L2	0.342863673396114	0.972095819891695	0.629232146495581	1	0.269990445473308
LGG	IDH1	ATRX	0.211110867009331	0.819463308866184	0.608352441856853	1	-0.215630855443025
SKCM	MECOM	KMT2C	0.681964755571866	1.26005544874299	0.578090693171124	1	0.286406866275456
UCEC	PTEN	KMT2B	0.381717969127543	0.864614688442469	0.482896719314926	1	0.198261117198676
LGG	IDH1	TP53	0.244080350972075	0.655643779043168	0.411563428071093	1	-0.384700944832225
GBM	TP53	IDH1	0.592807252028168	0.981906443780236	0.389099191752068	1	0.423500791624839
LUAD	KRAS	ATM	0.466714552011221	0.832487983347892	0.365773431336671	1	0.0956365875102154
UCEC	PTEN	CTNNB1	0.336524695893119	0.683677747389752	0.347153051496633	1	0.206887277196368
UCEC	PTEN	PIK3R1	0.358059320386331	0.697182968692458	0.339123648306127	1	0.251282148616855
LGG	CIC	FUBP1	0.585959919384916	0.915917407436999	0.329957488052083	1	0.233952961841992
UCEC	KMT2B	TP53	-0.891694461163236	-0.574244166078953	0.317450295084283	0	n.a.
LGG	NF1	IDH1	-0.856715973461843	-0.548094791119424	0.308621182342419	0	n.a.
UCEC	PTEN	KRAS	0.407950035512369	0.707295997873476	0.299345962361107	1	0.149585306683916
UCEC	PPP2R1A	ARID1A	-0.735895298580273	-0.437493991453735	0.298401307126538	0	n.a.
UCEC	TP53	PPP2R1A	0.542105522931748	0.8151108058487	0.273005282916952	1	0.372812685191136
UCEC	KRAS	KANSL1	0.584846364668802	0.854654333975674	0.269807969306872	1	0.170378211688326
GBM	TP53	RB1	0.559343106026635	0.801507155644324	0.242164049617689	1	-0.0502697701373395
BLCA	TP53	RB1	0.43504292472837	0.676003610609504	0.240960685881134	1	0.127112471519915
BLCA	ERBB3	FAT1	0.728540688324677	0.963782361841505	0.235241673516828	1	0.103304815135017
LUAD	KRAS	STK11	0.38716612071085	0.604168197465258	0.217002076754408	1	-0.188206744539875
LGG	TP53	ATRX	0.704083680713043	0.915603948556077	0.211520267843034	1	0.165625910381822
HNSC	CASP8	FAT1	0.58854658129757	0.787436375197203	0.198889793899633	1	-0.0490393651797403
STAD	ARID1A	KMT2D	0.647129259776072	0.842022493519438	0.194893233743366	1	-0.167002269776477
BRCA	PIK3CA	MAP2K4	0.486995441502456	0.667940408339448	0.180944966836992	1	-0.0509807173646227
UCEC	PPP2R1A	PTEN	-0.85958138802524	-0.685823906103678	0.173757481921562	0	n.a.
STAD	PIK3CA	TP53	-0.609543265888061	-0.438612904259141	0.17093036162892	0	n.a.
LUAD	EGFR	KRAS	-1.10314144107103	-0.953576482249695	0.149564958821335	0	n.a.
UCEC	TP53	PTEN	-0.711465052787056	-0.56582063031433	0.145644422472726	0	n.a.
UCEC	CTCF	TP53	-0.834552471486704	-0.689440197808787	0.145112273677917	0	n.a.
LUAD	POTEG	NAV3	0.644120229983603	0.787829277364001	0.143709047380398	1	-0.573469277800969
BLCA	ATM	KMT2C	0.69818986122737	0.841846206468346	0.143656345240976	1	0.0862135453935458
UCEC	ARID1A	KRAS	0.436338668198718	0.563541882539564	0.127203214340846	1	-0.00315426869971143
HNSC	FAT1	FBXW7	0.555401659229274	0.679458736950661	0.124057077721387	1	0.0639967893712564
UCEC	CTNNB1	TP53	-0.881668096969943	-0.758983549042853	0.12268454792709	0	n.a.
LUSC	NF1	RASA1	0.685633376367299	0.803405403106867	0.117772026739568	1	-0.260255738351513
UCEC	ATM	MAP3K1	0.776798407826926	0.893545864023239	0.116747456196313	1	-0.0264891712414789
COAD	PIK3CA	TP53	-0.410928571063633	-0.295888083913987	0.115040487149646	0	n.a.
UCEC	KRAS	TP53	-0.686210212004995	-0.571553010815767	0.114657201189228	0	n.a.
COAD	BRAF	APC	-0.797634851714364	-0.68492190483308	0.112712946881284	0	n.a.
COAD	BRAF	RNF43	0.842861058090141	0.953743871948176	0.110882813858035	1	-0.0886412337937984
COAD	KRAS	PIK3CA	0.272411333396941	0.382796647985848	0.110385314588907	1	0.187218489332755
LUAD	BRAF	KRAS	-0.827513807368649	-0.718412829451124	0.109100977917525	0	n.a.
BLCA	KMT2D	KMT2C	0.529102331716462	0.63554416713659	0.106441835420128	1	-0.0204242298537047
STAD	ARID1A	PIK3CA	0.568514198534232	0.674528244130075	0.106014045595843	1	0.0529669301704368
HNSC	CASP8	EP300	0.626274310522353	0.723931318132804	0.0976570076104509	1	-0.213568455623874
COAD	BMPR2	RNF43	0.84065565155084	0.937092396409542	0.096436744858702	1	-0.207070068393987
BRCA	NCOR1	SPEN	0.896827570008912	0.991796840542262	0.09496927053335	1	-0.0233786920633345
COAD	NRAS	KRAS	-0.898112652743274	-0.815265716937275	0.082846935805999	0	n.a.
COAD	BRAF	BMPR2	0.901914479620083	0.983971247101127	0.0820567674810441	1	0.10184078431604
LGG	EGFR	IDH1	-0.990314251017212	-0.915951910502786	0.074362340514426	0	n.a.
COAD	APC	TP53	0.310619242350874	0.38475121435401	0.074131972003136	1	-0.21332780535753
BLCA	KDM6A	FGFR3	0.554227902067167	0.628215866641623	0.073987964574456	1	0.211954485180678
COAD	BRAF	KRAS	-0.921877235249861	-0.85256929590089	0.0693079393489709	0	n.a.
LGG	EGFR	TP53	-0.88277435189045	-0.814414413847857	0.068359938042593	0	n.a.
BRCA	CDH1	TP53	-0.854857244331524	-0.786973318084161	0.0678839262473629	0	n.a.
UCEC	PTEN	ARID1A	0.471966100905954	0.539265509916671	0.067299409010717	1	0.24112635506545
SKCM	TP53	MUC17	0.629575445206104	0.694903850765192	0.065328405559088	1	0.284615421008164
BRCA	GATA3	SPEN	0.959070327723457	1.01960833313905	0.060538005415593	1	-0.0271632267559379
PAAD	KRAS	TP53	0.432331152133134	0.492717644314838	0.060386492181704	1	-0.166030185272019
COAD	TCF7L2	BCL9	0.812582811651004	0.871981908069773	0.0593990964187691	1	0.127961716676393
GBM	ATRX	IDH1	0.908376735178184	0.960797486030778	0.052420750852594	1	0.458400182457207
UCEC	TAF1	ATM	0.731659976544738	0.778446176402726	0.0467861998579879	1	0.0654070104165701
UCEC	PPP2R1A	CTNNB1	-0.779488007660493	-0.733957076149745	0.0455309315107479	0	n.a.
UCEC	MAP3K1	ARID5B	0.823100743921212	0.86692583473635	0.043825090815138	1	0.0378654524910638
LGG	CIC	TP53	-0.960268870548351	-0.917054806191256	0.043214064357095	0	n.a.
SKCM	NRAS	BRAF	-0.897178079177994	-0.854426952553796	0.042751126624198	0	n.a.
COAD	RNF43	APC	-0.924954002518152	-0.887235267652111	0.0377187348660409	0	n.a.
UCEC	TP53	ARID1A	-0.691940845541656	-0.654870566613254	0.037070278928402	0	n.a.
UCEC	PIK3R1	TP53	-0.528060234218326	-0.492554551696064	0.035505682522262	0	n.a.
UCEC	ARID5B	ATM	0.863299337528285	0.89065209708899	0.0273527595607049	1	-0.0130338839327067
LGG	CIC	ATRX	-0.910040168602933	-0.88391143499297	0.026128733609963	0	n.a.
BLCA	FGFR3	STAG2	0.709720119129486	0.734865918694025	0.025145799564539	1	-0.187838050402285
HNSC	CASP8	HRAS	0.885142621589384	0.909858156318462	0.0247155347290781	1	-0.134121317450706
STAD	ERBB3	ARID1A	0.718110996095851	0.742117853289067	0.0240068571932159	1	-0.162559298845559
STAD	PGM5	ERBB3	0.845493073543467	0.858280632143375	0.012787558599908	1	-0.5679385077758
LGG	FUBP1	TP53	-0.869264953496297	-0.858723727993021	0.010541225503276	0	n.a.
UVM	GNA11	GNAQ	-0.925662690376394	-0.916634966624342	0.00902772375205207	0	n.a.
BRCA	TP53	PIK3CA	-0.327168572859357	-0.322684366752255	0.00448420610710204	0	n.a.
BLCA	FGFR3	TP53	-0.540211512102157	-0.536604608660686	0.00360690344147097	0	n.a.
UCEC	CTCF	ARID1A	0.520486384757107	0.523046876870349	0.00256049211324205	1	-0.172437594428801
