## Supplementary Table S4 for "Pervasive conditional selection of driver mutations and modular epistasis networks in cancer"

# BRCA
CancerType	SplitGene	QueryGene	BRCAall_DeltaNd	BRCAlumA_DeltaNd	BRCAlumB_DeltaNd
BRCA	CDH1	TP53	-0.256 (***)	-0.064 (*)	n.a.
BRCA	MAP3K1	TP53	-0.206 (***)	-0.053 (n.s.)	n.a.
BRCA	GATA3	TP53	-0.219 (***)	-0.058 (n.s.)	-0.195 (n.s.)
BRCA	SPEN	GATA3	0.213 (***)	n.a.	n.a.
BRCA	TP53	CDH1	-0.066 (***)	-0.056 (n.s.)	-0.026 (n.s.)
BRCA	FOXA1	CHD4	0.231 (***)	n.a.	n.a.
BRCA	TP53	PIK3CA	-0.169 (**)	-0.016 (n.s.)	0.116 (n.s.)
BRCA	SPEN	NCOR1	0.243 (**)	n.a.	n.a.
BRCA	MAP2K4	PIK3CA	0.449 (**)	0.430 (*)	n.a.
BRCA	PIK3CA	TP53	-0.134 (**)	-0.015 (n.s.)	0.072 (n.s.)
BRCA	CDH1	ERBB2	0.077 (**)	0.060 (*)	n.a.
BRCA	ARID1A	SPEN	0.160 (*)	n.a.	n.a.
BRCA	SPEN	HIST1H3B	0.149 (*)	n.a.	n.a.
BRCA	TP53	FOXA1	-0.035 (*)	-0.042 (n.s.)	-0.007 (n.s.)
BRCA	NF1	CHD4	0.179 (*)	n.a.	n.a.
BRCA	TBX3	CHD4	0.153 (*)	n.a.	n.a.
BRCA	PIK3CA	SPEN	0.039 (*)	-0.005 (n.s.)	0.088 (*)
BRCA	GATA3	SPEN	0.065 (*)	0.036 (n.s.)	0.030 (n.s.)
BRCA	FOXA1	GATA3	0.116 (*)	n.a.	n.a.
BRCA	PTEN	GATA3	0.074 (n.s.)	0.139 (**)	n.a.
BRCA	PIK3CA	AKT1	-0.031 (n.s.)	-0.068 (***)	-0.029 (n.s.)
BRCA	PIK3CA	MAP2K4	0.036 (*)	0.040 (n.s.)	-0.005 (n.s.)
BRCA	KMT2C	MAP2K4	0.061 (n.s.)	0.113 (**)	n.a.
BRCA	RUNX1	ERBB2	0.108 (n.s.)	0.139 (*)	n.a.
BRCA	SPEN	PIK3CA	0.373 (*)	n.a.	n.a.
BRCA	NCOR1	SPEN	0.107 (*)	0.059 (n.s.)	n.a.
BRCA	MAP2K4	CTCF	0.055 (n.s.)	0.082 (*)	n.a.
BRCA	GATA3	NCOR1	0.051 (n.s.)	0.061 (*)	0.060 (n.s.)
BRCA	PIK3CA	NCOR1	0.016 (n.s.)	0.002 (*)	0.049 (n.s.)
BRCA	GATA3	CBFB	0.032 (n.s.)	0.061 (*)	-0.013 (n.s.)
BRCA	GATA3	PIK3CA	-0.115 (n.s.)	-0.262 (**)	-0.183 (n.s.)
BRCA	NCOR1	NF1	0.044 (n.s.)	0.113 (*)	n.a.
# COAD
CancerType	SplitGene	QueryGene	COADall_DeltaNd	COADcms1_DeltaNd	COADcms2_DeltaNd	COADcms3_DeltaNd	COADcms4_DeltaNd	COADcms234_DeltaNd
COAD	BRAF	BMPR2	0.294 (***)	0.348 (n.s.)	n.a.	n.a.	n.a.	n.a.
COAD	BMPR2	BRAF	0.646 (***)	0.358 (n.s.)	n.a.	n.a.	n.a.	n.a.
COAD	KRAS	BRAF	-0.135 (***)	n.a.	0.008 (n.s.)	n.a.	-0.091 (n.s.)	-0.052 (**)
COAD	APC	BRAF	-0.189 (***)	n.a.	-0.027 (n.s.)	n.a.	-0.113 (n.s.)	-0.067 (*)
COAD	RNF43	APC	-0.694 (***)	-0.387 (n.s.)	n.a.	n.a.	n.a.	n.a.
COAD	RNF43	BRAF	0.407 (***)	0.247 (n.s.)	n.a.	n.a.	n.a.	n.a.
COAD	BMPR2	HLA-C	0.306 (***)	0.307 (n.s.)	n.a.	n.a.	n.a.	n.a.
COAD	BRAF	KRAS	-0.399 (***)	-0.412 (**)	n.a.	n.a.	n.a.	n.a.
COAD	RNF43	PGM5	0.248 (***)	0.351 (*)	n.a.	n.a.	n.a.	n.a.
COAD	ATM	PRKCI	0.154 (***)	0.241 (n.s.)	n.a.	n.a.	n.a.	0.073 (*)
COAD	BRAF	PRKCI	0.199 (***)	0.236 (n.s.)	n.a.	n.a.	n.a.	n.a.
COAD	BRAF	APC	-0.572 (***)	-0.466 (n.s.)	n.a.	n.a.	n.a.	n.a.
COAD	BMPR2	APC	-0.677 (***)	-0.205 (n.s.)	n.a.	n.a.	n.a.	n.a.
COAD	ARID1A	BMPR2	0.191 (***)	0.212 (n.s.)	n.a.	n.a.	n.a.	0.024 (n.s.)
COAD	NRAS	CYLD	0.069 (**)	n.a.	n.a.	n.a.	n.a.	0.064 (n.s.)
COAD	BRAF	PGM5	0.176 (**)	0.223 (n.s.)	n.a.	n.a.	n.a.	n.a.
COAD	BRAF	RNF43	0.204 (**)	0.285 (n.s.)	n.a.	n.a.	n.a.	n.a.
COAD	TP53	APC	0.336 (**)	n.a.	0.478 (**)	0.203 (n.s.)	0.128 (n.s.)	0.278 (**)
COAD	KRAS	PCBP1	0.079 (**)	n.a.	0.071 (*)	n.a.	0.175 (**)	0.089 (***)
COAD	KRAS	NRAS	-0.084 (**)	n.a.	-0.100 (*)	n.a.	-0.051 (n.s.)	-0.099 (***)
COAD	APC	TP53	0.300 (**)	n.a.	0.554 (**)	n.a.	0.113 (n.s.)	0.281 (**)
COAD	RNF43	HLA-C	0.185 (**)	0.231 (n.s.)	n.a.	n.a.	n.a.	n.a.
COAD	APC	PGM5	-0.075 (**)	n.a.	0.003 (n.s.)	n.a.	-0.018 (n.s.)	-0.024 (n.s.)
COAD	BCL9L	TAP2	0.128 (**)	n.a.	n.a.	n.a.	n.a.	n.a.
COAD	APC	HLA-C	-0.070 (**)	n.a.	-0.000 (n.s.)	n.a.	-0.026 (n.s.)	-0.009 (n.s.)
COAD	BCL9	PRKCI	0.176 (**)	n.a.	n.a.	n.a.	n.a.	n.a.
COAD	BCL9L	ACVR1B	0.235 (**)	n.a.	n.a.	n.a.	n.a.	n.a.
COAD	RNF43	BMPR2	0.149 (**)	-0.038 (n.s.)	n.a.	n.a.	n.a.	n.a.
COAD	BCL9	TCF7L2	0.201 (**)	n.a.	n.a.	n.a.	n.a.	n.a.
COAD	TP53	PIK3CA	-0.195 (**)	n.a.	-0.112 (n.s.)	-0.139 (n.s.)	-0.393 (**)	-0.226 (***)
COAD	FBXW7	ACVR1B	0.119 (*)	0.238 (n.s.)	n.a.	n.a.	n.a.	0.088 (*)
COAD	ATM	PGM5	0.130 (*)	0.249 (n.s.)	n.a.	n.a.	n.a.	0.069 (*)
COAD	APC	RNF43	-0.083 (*)	n.a.	0.002 (n.s.)	n.a.	-0.002 (n.s.)	-0.018 (n.s.)
COAD	PTEN	B2M	0.178 (*)	n.a.	n.a.	n.a.	n.a.	n.a.
COAD	ACVR2A	BRAF	0.321 (*)	n.a.	n.a.	n.a.	n.a.	n.a.
COAD	BMPR2	RNF43	0.266 (*)	0.265 (n.s.)	n.a.	n.a.	n.a.	n.a.
COAD	APC	KRAS	0.231 (*)	n.a.	0.199 (n.s.)	n.a.	0.078 (n.s.)	0.184 (*)
COAD	BRAF	HLA-C	0.133 (*)	0.084 (n.s.)	n.a.	n.a.	n.a.	n.a.
COAD	NRAS	KRAS	-0.371 (*)	n.a.	n.a.	n.a.	n.a.	-0.388 (***)
COAD	KRAS	AMER1	0.083 (*)	n.a.	0.047 (n.s.)	n.a.	0.046 (n.s.)	0.066 (*)
COAD	APC	AMER1	0.058 (*)	n.a.	0.070 (n.s.)	n.a.	0.049 (n.s.)	0.059 (*)
COAD	KRAS	PIK3CA	0.176 (*)	n.a.	0.264 (**)	n.a.	0.272 (*)	0.228 (***)
COAD	TCF7L2	PRKCI	0.115 (*)	n.a.	n.a.	n.a.	n.a.	0.038 (n.s.)
COAD	KRAS	SOX9	0.075 (*)	n.a.	0.023 (n.s.)	n.a.	0.049 (n.s.)	0.057 (**)
COAD	BMPR2	TAP2	0.173 (*)	0.213 (n.s.)	n.a.	n.a.	n.a.	n.a.
COAD	ATM	BRAF	0.192 (*)	0.236 (n.s.)	n.a.	n.a.	n.a.	0.009 (n.s.)
COAD	PTEN	PRKCI	0.199 (*)	n.a.	n.a.	n.a.	n.a.	n.a.
COAD	SOX9	ACVR1B	0.120 (*)	n.a.	n.a.	n.a.	n.a.	0.059 (n.s.)
COAD	PIK3CA	TP53	-0.234 (*)	n.a.	-0.171 (n.s.)	n.a.	-0.335 (n.s.)	-0.247 (**)
COAD	PIK3CA	KRAS	0.201 (*)	n.a.	0.302 (*)	n.a.	0.334 (*)	0.279 (**)
COAD	TCF7L2	BCL9	0.119 (*)	n.a.	n.a.	n.a.	n.a.	0.122 (*)
COAD	AMER1	SMAD4	0.136 (n.s.)	n.a.	n.a.	n.a.	n.a.	0.143 (**)
COAD	TP53	SOX9	-0.059 (n.s.)	n.a.	-0.098 (n.s.)	-0.112 (n.s.)	-0.053 (n.s.)	-0.072 (**)
COAD	RNF43	TP53	-0.287 (n.s.)	-0.223 (*)	n.a.	n.a.	n.a.	n.a.
COAD	ARID1A	PRKCI	0.110 (n.s.)	-0.102 (n.s.)	n.a.	n.a.	n.a.	0.104 (*)
COAD	SOX9	HLA-B	0.053 (n.s.)	n.a.	n.a.	n.a.	n.a.	0.055 (*)
COAD	PIK3CA	PCBP1	0.058 (n.s.)	n.a.	0.027 (n.s.)	n.a.	0.177 (*)	0.070 (*)
COAD	AMER1	PGM5	0.080 (n.s.)	n.a.	n.a.	n.a.	n.a.	0.085 (**)
COAD	SOX9	PCBP1	0.071 (n.s.)	n.a.	n.a.	n.a.	n.a.	0.103 (*)
COAD	ARID1A	APC	-0.109 (n.s.)	0.137 (n.s.)	n.a.	n.a.	n.a.	0.142 (*)
COAD	AMER1	ACVR2A	0.054 (n.s.)	n.a.	n.a.	n.a.	n.a.	0.064 (*)
COAD	TP53	BCL9L	-0.033 (n.s.)	n.a.	-0.043 (n.s.)	-0.026 (n.s.)	-0.064 (n.s.)	-0.041 (*)
COAD	SOX9	ACVR2A	0.044 (n.s.)	n.a.	n.a.	n.a.	n.a.	0.078 (**)
COAD	TP53	PCBP1	-0.036 (n.s.)	n.a.	-0.050 (n.s.)	-0.009 (n.s.)	-0.085 (n.s.)	-0.058 (*)
COAD	KRAS	ARID1A	-0.028 (n.s.)	n.a.	-0.045 (n.s.)	n.a.	-0.056 (n.s.)	-0.041 (*)
COAD	KRAS	PTEN	0.025 (n.s.)	n.a.	0.030 (n.s.)	n.a.	0.077 (n.s.)	0.049 (*)
COAD	FBXW7	APC	-0.065 (n.s.)	0.038 (*)	n.a.	n.a.	n.a.	0.051 (n.s.)
COAD	BRAF	CTNNB1	-0.046 (n.s.)	-0.328 (*)	n.a.	n.a.	n.a.	n.a.
# LGG
CancerType	SplitGene	QueryGene	LGGall_DeltaNd	LGGidhmut_codel_DeltaNd	LGGidhmut_noncodel_DeltaNd	LGGidhwt_DeltaNd
LGG	ATRX	TP53	0.778 (***)	n.a.	0.203 (n.s.)	n.a.
LGG	IDH1	EGFR	-0.349 (***)	n.a.	n.a.	n.a.
LGG	CIC	TP53	-0.626 (***)	0.004 (n.s.)	n.a.	n.a.
LGG	TP53	ATRX	0.322 (***)	n.a.	n.a.	n.a.
LGG	TP53	CIC	-0.266 (***)	n.a.	n.a.	n.a.
LGG	IDH1	TP53	0.459 (***)	n.a.	n.a.	n.a.
LGG	EGFR	IDH1	-0.776 (***)	n.a.	n.a.	7.103e-06	n.s.
LGG	ATRX	CIC	-0.208 (***)	n.a.	-0.011 (n.s.)	n.a.
LGG	IDH1	PTEN	-0.125 (***)	n.a.	n.a.	n.a.
LGG	CIC	FUBP1	0.132 (***)	0.073 (n.s.)	n.a.	n.a.
LGG	TP53	EGFR	-0.129 (***)	n.a.	n.a.	n.a.
LGG	IDH1	IDH2	-0.177 (***)	n.a.	n.a.	n.a.
LGG	CIC	ATRX	-0.201 (***)	0.025 (n.s.)	n.a.	n.a.
LGG	FUBP1	TP53	-0.515 (***)	0.042 (n.s.)	n.a.	n.a.
LGG	IDH1	ATRX	0.188 (***)	n.a.	n.a.	n.a.
LGG	EGFR	TP53	-0.484 (***)	n.a.	n.a.	-0.197 (*)
LGG	IDH1	NF1	-0.113 (**)	n.a.	n.a.	n.a.
LGG	ATRX	EGFR	-0.108 (**)	n.a.	0.004 (n.s.)	n.a.
LGG	EGFR	PTEN	0.206 (**)	n.a.	n.a.	0.121 (n.s.)
LGG	TP53	NF1	-0.068 (**)	n.a.	n.a.	n.a.
LGG	TP53	IDH1	0.303 (*)	n.a.	n.a.	n.a.
LGG	IDH1	CIC	0.133 (*)	n.a.	n.a.	n.a.
LGG	CIC	EGFR	-0.095 (*)	-0.017 (n.s.)	n.a.	n.a.
LGG	FUBP1	CIC	0.243 (*)	-0.081 (n.s.)	n.a.	n.a.
LGG	NF1	IDH1	-0.508 (*)	n.a.	n.a.	n.a.
LGG	TP53	FUBP1	-0.060 (*)	n.a.	n.a.	n.a.
LGG	ATRX	IDH1	0.271 (*)	n.a.	0.022 (n.s.)	n.a.
LGG	FUBP1	NF1	0.097 (n.s.)	0.132 (*)	n.a.	n.a.
LGG	NOTCH1	NF1	0.065 (n.s.)	0.106 (*)	n.a.	n.a.
# UCEC
CancerType	SplitGene	QueryGene	UCECall_DeltaNd	UCECcnlow_DeltaNd	UCECcnhigh_DeltaNd	UCECmsi_DeltaNd
UCEC	PTEN	TP53	-0.500 (***)	-0.154 (*)	-0.011 (n.s.)	n.a.
UCEC	TP53	CTNNB1	-0.293 (***)	n.a.	n.a.	n.a.
UCEC	TP53	PTEN	-0.489 (***)	n.a.	n.a.	n.a.
UCEC	ARID1A	PTEN	0.482 (***)	0.200 (*)	n.a.	0.151 (n.s.)
UCEC	PTEN	PPP2R1A	-0.264 (***)	-0.024 (n.s.)	-0.208 (n.s.)	n.a.
UCEC	ARID1A	TP53	-0.367 (***)	-0.065 (n.s.)	n.a.	0.063 (n.s.)
UCEC	TP53	PPP2R1A	0.241 (***)	n.a.	n.a.	n.a.
UCEC	PIK3R1	PIK3CA	-0.434 (***)	-0.618 (***)	n.a.	-0.714 (***)
UCEC	PTEN	CTCF	0.152 (***)	0.116 (n.s.)	0.000 (n.s.)	n.a.
UCEC	PPP2R1A	PTEN	-0.474 (***)	n.a.	-0.065 (n.s.)	n.a.
UCEC	PPP2R1A	TP53	0.462 (***)	n.a.	0.085 (n.s.)	n.a.
UCEC	PTEN	KRAS	0.208 (***)	0.030 (n.s.)	0.107 (n.s.)	n.a.
UCEC	CTNNB1	TP53	-0.338 (***)	-0.085 (n.s.)	n.a.	n.a.
UCEC	PTEN	CTNNB1	0.218 (***)	0.049 (n.s.)	0.094 (n.s.)	n.a.
UCEC	TP53	KRAS	-0.201 (***)	n.a.	n.a.	n.a.
UCEC	KRAS	PTEN	0.472 (***)	n.a.	n.a.	0.167 (n.s.)
UCEC	ARID5B	ATM	0.321 (***)	n.a.	n.a.	0.188 (n.s.)
UCEC	TP53	ARID1A	-0.185 (***)	n.a.	n.a.	n.a.
UCEC	CTCF	TP53	-0.300 (***)	-0.060 (n.s.)	n.a.	0.000 (n.s.)
UCEC	TP53	CTCF	-0.130 (***)	n.a.	n.a.	n.a.
UCEC	ARID1A	KRAS	0.201 (***)	0.143 (n.s.)	n.a.	0.017 (n.s.)
UCEC	TAF1	PTEN	0.555 (***)	n.a.	n.a.	0.437 (n.s.)
UCEC	MAP3K1	TCP11L2	0.210 (***)	n.a.	n.a.	n.a.
UCEC	ARID1A	KMT2B	0.146 (**)	-0.007 (n.s.)	n.a.	0.113 (n.s.)
UCEC	PIK3R1	PTEN	0.376 (**)	0.322 (*)	n.a.	0.169 (n.s.)
UCEC	PTEN	ARID1A	0.151 (**)	-0.112 (n.s.)	0.095 (*)	n.a.
UCEC	MAP3K1	STAG2	0.102 (**)	n.a.	n.a.	n.a.
UCEC	ARID1A	PPP2R1A	-0.155 (**)	-0.027 (n.s.)	n.a.	0.001 (n.s.)
UCEC	JAK1	PIK3R1	0.296 (**)	n.a.	n.a.	0.224 (*)
UCEC	PTEN	NFE2L2	0.086 (**)	0.076 (n.s.)	0.029 (n.s.)	n.a.
UCEC	KMT2B	PTEN	0.447 (**)	n.a.	n.a.	0.198 (n.s.)
UCEC	ATM	MAP3K1	0.165 (**)	n.a.	n.a.	0.066 (n.s.)
UCEC	PIK3R1	TP53	-0.236 (**)	-0.012 (n.s.)	n.a.	-0.182 (*)
UCEC	ZFHX3	PTEN	0.364 (**)	n.a.	n.a.	0.111 (n.s.)
UCEC	CTNNB1	PTEN	0.362 (**)	0.046 (n.s.)	n.a.	n.a.
UCEC	KRAS	TP53	-0.256 (**)	n.a.	n.a.	-0.079 (n.s.)
UCEC	JAK1	INPPL1	0.196 (**)	n.a.	n.a.	0.181 (*)
UCEC	INPPL1	KMT2B	0.265 (*)	n.a.	n.a.	0.184 (n.s.)
UCEC	ARID5B	MAP3K1	0.121 (*)	n.a.	n.a.	-0.008 (n.s.)
UCEC	NFE2L2	PIK3R1	0.267 (*)	n.a.	n.a.	n.a.
UCEC	ARID1A	PIK3R1	0.123 (*)	0.070 (n.s.)	n.a.	0.025 (n.s.)
UCEC	PTEN	PIK3R1	0.117 (*)	0.025 (n.s.)	0.037 (n.s.)	n.a.
UCEC	RB1	ATM	0.339 (*)	n.a.	n.a.	n.a.
UCEC	PIK3R1	PPP2R1A	-0.141 (*)	0.008 (n.s.)	n.a.	-0.058 (n.s.)
UCEC	ARID1A	CCND1	0.089 (*)	0.042 (n.s.)	n.a.	0.085 (n.s.)
UCEC	CTCF	ARID1A	0.221 (*)	-0.027 (n.s.)	n.a.	0.129 (n.s.)
UCEC	TAF1	PIK3R1	0.214 (*)	n.a.	n.a.	0.146 (n.s.)
UCEC	CTCF	NFE2L2	0.129 (*)	0.048 (n.s.)	n.a.	0.151 (n.s.)
UCEC	RNF43	KRAS	0.268 (*)	n.a.	n.a.	0.172 (n.s.)
UCEC	CTCF	PTEN	0.323 (*)	0.087 (n.s.)	n.a.	-0.015 (n.s.)
UCEC	PTEN	FGFR2	0.109 (*)	0.053 (n.s.)	0.129 (*)	n.a.
UCEC	ATM	TAF1	0.239 (*)	n.a.	n.a.	0.305 (*)
UCEC	TP53	FGFR2	-0.100 (*)	n.a.	n.a.	n.a.
UCEC	TP53	KMT2B	-0.110 (*)	n.a.	n.a.	n.a.
UCEC	RB1	PTEN	0.584 (*)	n.a.	n.a.	n.a.
UCEC	PTEN	KMT2B	0.103 (*)	0.010 (n.s.)	0.002 (n.s.)	n.a.
UCEC	CTNNB1	PPP2R1A	-0.137 (*)	0.004 (n.s.)	n.a.	n.a.
UCEC	JAK1	UPF3A	0.063 (*)	n.a.	n.a.	0.082 (n.s.)
UCEC	KMT2D	TP53	-0.227 (*)	n.a.	n.a.	0.054 (n.s.)
UCEC	KMT2B	TP53	-0.249 (*)	n.a.	n.a.	0.049 (n.s.)
UCEC	JAK1	KRAS	0.276 (*)	n.a.	n.a.	0.188 (n.s.)
UCEC	JAK1	ZFHX3	0.215 (*)	n.a.	n.a.	0.058 (n.s.)
UCEC	RNF43	KMT2B	0.230 (*)	n.a.	n.a.	0.030 (n.s.)
UCEC	KMT2D	KMT2B	0.105 (*)	n.a.	n.a.	0.001 (n.s.)
UCEC	KANSL1	KRAS	0.327 (*)	n.a.	n.a.	n.a.
UCEC	ATM	ARID5B	0.166 (*)	n.a.	n.a.	0.153 (*)
UCEC	PPP2R1A	CTNNB1	-0.183 (*)	n.a.	-0.043 (n.s.)	n.a.
UCEC	KMT2D	KANSL1	0.089 (n.s.)	n.a.	n.a.	0.134 (*)
UCEC	TAF1	ATM	0.194 (*)	n.a.	n.a.	0.221 (**)
UCEC	PTEN	SPOP	-0.077 (n.s.)	-0.207 (*)	-0.092 (n.s.)	n.a.
UCEC	MAP3K1	ARID5B	0.201 (*)	n.a.	n.a.	n.a.
UCEC	NFE2L2	PTEN	0.413 (*)	n.a.	n.a.	n.a.
UCEC	CTCF	RNF43	0.071 (n.s.)	0.025 (n.s.)	n.a.	0.107 (*)
UCEC	TAF1	TCP11L2	0.083 (n.s.)	n.a.	n.a.	0.147 (*)
UCEC	PIK3CA	ZFHX3	0.073 (n.s.)	-0.018 (n.s.)	0.018 (n.s.)	0.131 (**)
UCEC	KRAS	ARID1A	0.168 (*)	n.a.	n.a.	0.068 (n.s.)
UCEC	ARID1A	CTCF	0.095 (*)	-0.046 (*)	n.a.	0.079 (n.s.)
UCEC	KRAS	KANSL1	0.077 (*)	n.a.	n.a.	0.099 (n.s.)
UCEC	PPP2R1A	ARID1A	-0.104 (*)	n.a.	-0.016 (n.s.)	n.a.
UCEC	MAP3K1	ATM	0.228 (*)	n.a.	n.a.	n.a.
UCEC	FBXW7	CHD4	0.163 (n.s.)	n.a.	0.221 (*)	n.a.
UCEC	TP53	PIK3R1	-0.087 (*)	n.a.	n.a.	n.a.
UCEC	CHD4	FBXW7	0.140 (n.s.)	n.a.	0.266 (*)	n.a.
UCEC	ATM	KMT2D	0.192 (n.s.)	n.a.	n.a.	0.300 (*)
UCEC	PIK3CA	PIK3R1	-0.049 (n.s.)	-0.123 (*)	0.014 (n.s.)	-0.162 (n.s.)
UCEC	ARID5B	ARID1A	-0.116 (n.s.)	n.a.	n.a.	-0.321 (*)
UCEC	INPPL1	CTCF	0.010 (n.s.)	n.a.	n.a.	-0.123 (*)
UCEC	KRAS	FGFR2	-0.084 (n.s.)	n.a.	n.a.	-0.179 (*)
UCEC	JAK1	CHD4	-0.148 (n.s.)	n.a.	n.a.	-0.186 (*)
UCEC	KMT2B	MAP3K1	-0.042 (n.s.)	n.a.	n.a.	-0.111 (*)
UCEC	CTCF	ACVR1	0.060 (n.s.)	-0.051 (n.s.)	n.a.	0.137 (*)
UCEC	PIK3CA	PTEN	0.095 (n.s.)	-0.028 (n.s.)	-0.140 (*)	-0.044 (n.s.)
UCEC	CTNNB1	KRAS	-0.074 (n.s.)	-0.167 (*)	n.a.	n.a.
UCEC	PIK3CA	TP53	-0.083 (n.s.)	-0.042 (n.s.)	-0.002 (n.s.)	0.184 (*)
UCEC	ATM	KMT2B	-0.014 (n.s.)	n.a.	n.a.	-0.255 (*)
